# Inferring binding specificities of human transcription factors with the wisdom of crowds

**DOI:** 10.1101/2025.11.16.688692

**Authors:** Nikita Gryzunov, Dmitry Penzar, Vasilii Kamenets, Valery Vyaltsev, Ivan Kozin, Irina A. Eliseeva, Vladimir Nozdrin, Ilya E. Vorontsov, Sergey Bushuev, Vadim Strekalovskikh, Arsenii Zinkevich, Gregory Andrews, Matwej Bedarew, Ido Blass, Dmitry Frolov, Iuliia Lariushina, Jill Moore, Yaron Orenstein, German Roev, Danil Salimov, Noam Shimshoviz, Ido Tziony, Zhiping Weng, IBIS Consortium, GRECO-BIT/Codebook Consortium, Philipp Bucher, Bart Deplancke, Oriol Fornes, Jan Grau, Ivo Grosse, Arttu Jolma, Fedor A. Kolpakov, Vsevolod J. Makeev, Timothy R. Hughes, Ivan V. Kulakovskiy

## Abstract

DNA motif discovery and, particularly, computational modeling of transcription factor binding motifs, has been a mecca of algorithmic bioinformatics for several decades. Here, we report the results of the largest open community challenge in Inferring <u>B</u>Inding <u>S</u>pecificities (IBIS), where participants all over the world were invited to construct binding specificity models from multi-assay experimental data for poorly studied human transcription factors. The submissions were rigorously tested against a rich held-out dataset. Benchmarking demonstrated a consistent advantage of properly designed deep learning models over traditional positional weight matrices and other machine learning methods. Yet, the positional weight matrices displayed a surprisingly strong performance out of the box, being only slightly behind the best deep learning models. A post-challenge assessment of a selection of other deep learning methods further solidified this finding. IBIS highlights the power of benchmarking in finding adequate DNA motif representations, emphasizes the pros and cons of various machine learning methods applied to DNA motif modeling, and establishes a rich dataset, benchmarking protocols, and computational framework for a fair cross-platform evaluation of future models of transcription factor binding motifs in DNA sequences.

**Graphical Abstract:** 
