## Supplementary Data SD1 for "Inferring binding specificities of human transcription factors with the wisdom of crowds": ibis_motifs_Final_A2G.tsv

TF	Platform	Slice	Replicate ID	Construct type	tfclass:id	tfclass:superclass	tfclass:class	tfclass:family	tfclass:subfamily	Motif length	Information content	GC%	Motif	Logo basename
CREB3L3	CHS	test	THC_0565	FL	1.1.7.2.4	Basic domains	Basic leucine zipper factors (bZIP)	CREB-related	CREB3-like	12	3.96	53.57	CREB3L3.FL@AFS.Lys@beady-lemon-olm@Halle.Dimont@Motif_1_imw20_astrained.ppm	CREB3L3.1
CREB3L3	GHTS.Lys	test	YWN_B_AffSeq_F2_CREB3L3	FL	1.1.7.2.4	Basic domains	Basic leucine zipper factors (bZIP)	CREB-related	CREB3-like	20	7.29	58.39	CREB3L3.FL@AFS.GFPIVT@sloppy-puce-numbat@Halle.Dimont@Motif_1_w20_astrained.ppm	CREB3L3.2
CREB3L3	HTS.IVT	train	YWC_B_GA40NGGTCAT	DBD	1.1.7.2.4	Basic domains	Basic leucine zipper factors (bZIP)	CREB-related	CREB3-like	8	6.88	51.86	CREB3L3.DBD@PBM.HK@randy-myrtle-hyena@Halle.Dimont@Motif_1_astrained.ppm	CREB3L3.3
CREB3L3	HTS.GFPIVT	test	YWM_A_AG40NCTTTTC	FL	1.1.7.2.4	Basic domains	Basic leucine zipper factors (bZIP)	CREB-related	CREB3-like	12	3.96	53.57	CREB3L3.FL@AFS.Lys@beady-lemon-olm@Halle.Dimont@Motif_1_imw20_astrained.ppm	CREB3L3.4
CREB3L3	HTS.Lys	test	YWO_A_GG40NGGTTTA	FL	1.1.7.2.4	Basic domains	Basic leucine zipper factors (bZIP)	CREB-related	CREB3-like	12	3.71	53.21	CREB3L3.FL@AFS.Lys@breezy-taupe-rhinoceros@Halle.Dimont@Motif_1_imw20_astrained.ppm	CREB3L3.5
CREB3L3	HTS.Lys	train	YWN_A_GG40NGGTTTA	FL	1.1.7.2.4	Basic domains	Basic leucine zipper factors (bZIP)	CREB-related	CREB3-like	12	1.12	51.83	CREB3L3.FL@HTS.Lys@scummy-ecru-coyote+nippy-lemon-corgi+stinky-persimmon-seahorse+snippy-cyan-dragon@faltejsk.ProBound@motif_without_ns.ppm	CREB3L3.6
CREB3L3	SMS	train	UT380-042	FL	1.1.7.2.4	Basic domains	Basic leucine zipper factors (bZIP)	CREB-related	CREB3-like	12	15.71	62.51	CREB3L3.FL@AFS.GFPIVT@sickly-chestnut-wolf+stuffy-bistre-ragdoll@HughesLab.MEME@topk_cycle=C3+C4_k=5_top=10000_Motif1_min3max30.ppm	CREB3L3.7
ZNF831	CHS	test	THC_0507	DBD	2.3.2.4.257	Zinc-coordinating DNA-binding domains	C2H2 zinc finger factors	Other with up to three adjacent zinc fingers	Other	12	5.91	57.83	ZNF831.DBD@AFS.GFPIVT@sunny-russet-vole@Halle.Dimont@Motif_1_imw20_astrained.ppm	ZNF831.1
ZNF831	GHTS.GFPIVT	test	YWS_B_AffSeq_G10_ZNF831-DBD	DBD	2.3.2.4.257	Zinc-coordinating DNA-binding domains	C2H2 zinc finger factors	Other with up to three adjacent zinc fingers	Other	20	7.27	58.96	ZNF831.DBD@AFS.GFPIVT@sunny-russet-vole+tacky-wisteria-crane+clammy-alizarin-mandrill@Halle.Dimont@Motif_1_w20_astrained.ppm	ZNF831.2
ZNF831	HTS.IVT	train	YWI_A_TC40NGCGATT	DBD	2.3.2.4.257	Zinc-coordinating DNA-binding domains	C2H2 zinc finger factors	Other with up to three adjacent zinc fingers	Other	12	2.38	52.42	ZNF831.DBD@HTS.IVT@tacky-cobalt-rattlesnake+trippy-linen-raccoon+nerdy-seashell-albatross+beady-charcoal-paradise@faltejsk.ProBound@motif_without_ns.ppm	ZNF831.3
ZNF831	HTS.GFPIVT	test	YWS_A_TC40NAATCTC	NA	2.3.2.4.257	Zinc-coordinating DNA-binding domains	C2H2 zinc finger factors	Other with up to three adjacent zinc fingers	Other	12	1.79	52.48	ZNF831.NA@SMS@wheezy-corn-otter@faltejsk.ProBound@motif_without_ns.ppm	ZNF831.4
ZNF831	SMS	train	UT380-477	DBD	2.3.2.4.257	Zinc-coordinating DNA-binding domains	C2H2 zinc finger factors	Other with up to three adjacent zinc fingers	Other	12	4.19	54.4	ZNF831.DBD@HTS.GFPIVT@hazy-rust-falcon+dorky-denim-bison+sunny-tangerine-snake@faltejsk.ProBound@motif_without_ns.ppm	ZNF831.5
ZNF500	CHS	test	THC_0210	FL	2.3.3.19.1	Zinc-coordinating DNA-binding domains	C2H2 zinc finger factors	More than 3 adjacent zinc fingers	ZNF500-like	20	8.0	57.0	ZNF500.FL@AFS.GFPIVT@pokey-copper-wrasse+hazy-cobalt-oriole+leaky-emerald-setter@Halle.Dimont@Motif_1_w20_astrained.ppm	ZNF500.1
ZNF500	GHTS.GFPIVT	test	YWR_B_AffSeq_B8_ZNF500-FL	FL	2.3.3.19.1	Zinc-coordinating DNA-binding domains	C2H2 zinc finger factors	More than 3 adjacent zinc fingers	ZNF500-like	20	8.0	57.0	ZNF500.FL@AFS.GFPIVT@pokey-copper-wrasse+hazy-cobalt-oriole+leaky-emerald-setter@Halle.Dimont@Motif_1_w20_astrained.ppm	ZNF500.2
ZNF500	HTS.GFPIVT	train	YWR_A_AT40NTCCCGA	FL	2.3.3.19.1	Zinc-coordinating DNA-binding domains	C2H2 zinc finger factors	More than 3 adjacent zinc fingers	ZNF500-like	14	3.62	52.1	ZNF500.FL@AFS.GFPIVT@hazy-cobalt-oriole@Halle.Dimont@Motif_1_imw20_astrained.ppm	ZNF500.3
ZNF500	SMS	train	UT380-357	FL	2.3.3.19.1	Zinc-coordinating DNA-binding domains	C2H2 zinc finger factors	More than 3 adjacent zinc fingers	ZNF500-like	17	16.88	55.66	ZNF500.FL@HTS.GFPIVT@wimpy-xanthic-bonobo@AJolma.Autoseed@Multinom2_Onehit_Seed_GGNHRGTGTAGACGSKBackgroundCyc1.ppm	ZNF500.4
ZBTB47	CHS	test	THC_0114	FL	2.3.3.29.2	Zinc-coordinating DNA-binding domains	C2H2 zinc finger factors	More than 3 adjacent zinc fingers	ZNF652-like	20	7.78	50.63	ZBTB47.FL@AFS.Lys@cheeky-jade-quokka@Halle.Dimont@Motif_1_w20_astrained.ppm	ZBTB47.1
ZBTB47	GHTS.GFPIVT	test	YWQ_B_AffSeq_E6_ZBTB47-DBD	FL	2.3.3.29.2	Zinc-coordinating DNA-binding domains	C2H2 zinc finger factors	More than 3 adjacent zinc fingers	ZNF652-like	20	7.78	50.63	ZBTB47.FL@AFS.Lys@cheeky-jade-quokka@Halle.Dimont@Motif_1_w20_astrained.ppm	ZBTB47.2
ZBTB47	HTS.GFPIVT	test	YWP_A_GT40NTGTGGA	FL	2.3.3.29.2	Zinc-coordinating DNA-binding domains	C2H2 zinc finger factors	More than 3 adjacent zinc fingers	ZNF652-like	12	1.96	49.06	ZBTB47.FL@HTS.Lys@muggy-beige-collie+scummy-malachite-fox+hilly-turquoise-coral+homely-myrtle-koala@faltejsk.ProBound@motif_without_ns.ppm	ZBTB47.3
ZBTB47	HTS.GFPIVT	train	YWQ_A_GC40NTATAGG	FL	2.3.3.29.2	Zinc-coordinating DNA-binding domains	C2H2 zinc finger factors	More than 3 adjacent zinc fingers	ZNF652-like	12	1.96	49.06	ZBTB47.FL@HTS.Lys@muggy-beige-collie+scummy-malachite-fox+hilly-turquoise-coral+homely-myrtle-koala@faltejsk.ProBound@motif_without_ns.ppm	ZBTB47.4
ZBTB47	HTS.Lys	test	YWN_A_AC40NTCCTTG	FL	2.3.3.29.2	Zinc-coordinating DNA-binding domains	C2H2 zinc finger factors	More than 3 adjacent zinc fingers	ZNF652-like	12	1.96	49.06	ZBTB47.FL@HTS.Lys@muggy-beige-collie+scummy-malachite-fox+hilly-turquoise-coral+homely-myrtle-koala@faltejsk.ProBound@motif_without_ns.ppm	ZBTB47.5
ZBTB47	HTS.Lys	train	YWO_A_AC40NTCCTTG	FL	2.3.3.29.2	Zinc-coordinating DNA-binding domains	C2H2 zinc finger factors	More than 3 adjacent zinc fingers	ZNF652-like	12	1.96	49.06	ZBTB47.FL@HTS.Lys@muggy-beige-collie+scummy-malachite-fox+hilly-turquoise-coral+homely-myrtle-koala@faltejsk.ProBound@motif_without_ns.ppm	ZBTB47.6
ZNF286B	CHS	test	THC_0898	DBD	2.3.3.49.2	Zinc-coordinating DNA-binding domains	C2H2 zinc finger factors	More than 3 adjacent zinc fingers	ZNF286	20	7.63	52.36	ZNF286B.DBD@AFS.GFPIVT@leaky-khaki-slug@Halle.Dimont@Motif_1_w20_astrained.ppm	ZNF286B.1
ZNF286B	GHTS.GFPIVT	test	YWR_B_AffSeq_G3_ZNF286B-DBD	DBD	2.3.3.49.2	Zinc-coordinating DNA-binding domains	C2H2 zinc finger factors	More than 3 adjacent zinc fingers	ZNF286	20	7.63	52.36	ZNF286B.DBD@AFS.GFPIVT@leaky-khaki-slug@Halle.Dimont@Motif_1_w20_astrained.ppm	ZNF286B.2
ZNF286B	HTS.GFPIVT	train	YWR_A_TG40NTGATCT	FL	2.3.3.49.2	Zinc-coordinating DNA-binding domains	C2H2 zinc finger factors	More than 3 adjacent zinc fingers	ZNF286	17	14.8	48.17	ZNF286B.FL@HTS.GFPIVT@nippy-ruby-worm+seedy-goldenrod-rattlesnake+sleepy-magnolia-ray@autosome-ru.ChIPMunk@topk_cycle=C1+C2+C3_k=5_top=10000.pcm	ZNF286B.3
ZNF286B	HTS.GFPIVT	test	YWR_A_TA40NAGGCTT	FL	2.3.3.49.2	Zinc-coordinating DNA-binding domains	C2H2 zinc finger factors	More than 3 adjacent zinc fingers	ZNF286	16	19.45	49.93	ZNF286B.FL@HTS.GFPIVT@nippy-ruby-worm+seedy-goldenrod-rattlesnake+sleepy-magnolia-ray@HughesLab.MEME@topk_cycle=C1+C2+C3_k=5_top=10000_Motif1_min3max30.ppm	ZNF286B.4
ZNF780B	CHS	test	THC_0502	FL	2.3.3.67.12	Zinc-coordinating DNA-binding domains	C2H2 zinc finger factors	More than 3 adjacent zinc fingers	ZNF283-like	20	7.08	55.08	ZNF780B.FL@AFS.GFPIVT@woozy-peach-kiwi+crabby-azure-drever+stealthy-tomato-swan@Halle.Dimont@Motif_1_w20_astrained.ppm	ZNF780B.1
ZNF780B	GHTS.GFPIVT	test	YWS_B_AffSeq_H8_ZNF780B-DBD1	DBD	2.3.3.67.12	Zinc-coordinating DNA-binding domains	C2H2 zinc finger factors	More than 3 adjacent zinc fingers	ZNF283-like	20	6.62	54.85	ZNF780B.DBD@AFS.GFPIVT@snippy-russet-tamarin+clammy-carmine-warthog+cloudy-violet-rabbit@Halle.Dimont@Motif_1_w20_astrained.ppm	ZNF780B.2
ZNF780B	HTS.GFPIVT	test	YWS_A_TG40NCTGTGG	DBD	2.3.3.67.12	Zinc-coordinating DNA-binding domains	C2H2 zinc finger factors	More than 3 adjacent zinc fingers	ZNF283-like	12	2.88	46.59	ZNF780B.DBD@HTS.GFPIVT@cloudy-coral-javanese+squirrely-ochre-goose+hilly-tangerine-elephant@faltejsk.ProBound@motif_without_ns.ppm	ZNF780B.3
ZNF780B	HTS.GFPIVT	train	YWS_A_AT40NAGCCTC	NA	2.3.3.67.12	Zinc-coordinating DNA-binding domains	C2H2 zinc finger factors	More than 3 adjacent zinc fingers	ZNF283-like	12	11.22	50.77	ZNF780B.NA@SMS@snappy-bistre-baboon@autosome-ru.ChIPMunk@topk_k=5_top=1000.pcm	ZNF780B.4
ZNF780B	SMS	train	UT380-462	NA	2.3.3.67.12	Zinc-coordinating DNA-binding domains	C2H2 zinc finger factors	More than 3 adjacent zinc fingers	ZNF283-like	13	13.68	50.18	ZNF780B.NA@SMS@snappy-bistre-baboon@autosome-ru.ChIPMunk@topk_k=5_top=500.pcm	ZNF780B.5
ZNF721	CHS	test	THC_0688	FL	2.3.3.77.2	Zinc-coordinating DNA-binding domains	C2H2 zinc finger factors	More than 3 adjacent zinc fingers	ZNF595-like	17	14.99	42.12	ZNF721.FL@CHS@foggy-rust-fly@autosome-ru.ChIPMunk@406seq_7to21_m1.pcm	ZNF721.1
ZNF721	GHTS.GFPIVT	test	YWS_B_AffSeq_A6_ZNF721-DBD1	DBD	2.3.3.77.2	Zinc-coordinating DNA-binding domains	C2H2 zinc finger factors	More than 3 adjacent zinc fingers	ZNF595-like	20	7.76	48.81	ZNF721.DBD@AFS.GFPIVT@stealthy-tangerine-birman@Halle.Dimont@Motif_1_w20_astrained.ppm	ZNF721.2
ZNF721	HTS.GFPIVT	test	YWS_A_AA40NGTGGTG	DBD	2.3.3.77.2	Zinc-coordinating DNA-binding domains	C2H2 zinc finger factors	More than 3 adjacent zinc fingers	ZNF595-like	20	7.76	48.81	ZNF721.DBD@AFS.GFPIVT@stealthy-tangerine-birman@Halle.Dimont@Motif_1_w20_astrained.ppm	ZNF721.3
ZNF721	HTS.GFPIVT	train	YWS_A_AG40NCTTTTC	DBD	2.3.3.77.2	Zinc-coordinating DNA-binding domains	C2H2 zinc finger factors	More than 3 adjacent zinc fingers	ZNF595-like	17	12.9	46.77	ZNF721.DBD@HTS.GFPIVT@crappy-wisteria-spoonbill@AJolma.Autoseed@Multinom2_Onehit_Seed_VNAAARCAGBRTHNCCBackgroundCyc1.ppm	ZNF721.4
ZNF721	HTS.GFPIVT	test	YWS_A_CA40NGCCTTT	FL	2.3.3.77.2	Zinc-coordinating DNA-binding domains	C2H2 zinc finger factors	More than 3 adjacent zinc fingers	ZNF595-like	16	7.42	45.31	ZNF721.FL@HTS.GFPIVT@gamy-malachite-orangutan+craggy-orange-yak+hasty-burgundy-turtle@Halle.Dimont@Motif_1_sampled_e4_astrained.ppm	ZNF721.5
FIZ1	CHS	test	THC_0758	FL	2.3.4.0.38	Zinc-coordinating DNA-binding domains	C2H2 zinc finger factors	Multiple dispersed zinc fingers	Unclassified	20	6.82	55.14	FIZ1.FL@CHS@stinky-purple-kingfisher@Halle.Dimont@Motif_1_w20_astrained.ppm	FIZ1.1
FIZ1	CHS	test	THC_0758	FL	2.3.4.0.38	Zinc-coordinating DNA-binding domains	C2H2 zinc finger factors	Multiple dispersed zinc fingers	Unclassified	20	6.7	56.82	FIZ1.FL@CHS@thirsty-maroon-moorhen@Halle.Dimont@Motif_1_w20_astrained.ppm	FIZ1.2
FIZ1	GHTS.Lys	test	YWK_B_AffSeq_G8_FIZ1	FL	2.3.4.0.38	Zinc-coordinating DNA-binding domains	C2H2 zinc finger factors	Multiple dispersed zinc fingers	Unclassified	19	18.86	49.78	FIZ1.FL@HTS.Lys@dorky-xanthic-flounder+muggy-malachite-blue@HughesLab.Streme@topk_cycle=C3+C4_k=5_top=10000_Motif1_min3max30.ppm	FIZ1.3
FIZ1	HTS.Lys	test	YWK_A_TC40NGCGATT	NA	2.3.4.0.38	Zinc-coordinating DNA-binding domains	C2H2 zinc finger factors	Multiple dispersed zinc fingers	Unclassified	15	15.38	48.45	FIZ1.NA@SMS@boozy-sangria-caiman@HughesLab.Streme@Motif1.ppm	FIZ1.4
FIZ1	HTS.Lys	train	YWK_C_TC40NGCGATT	NA	2.3.4.0.38	Zinc-coordinating DNA-binding domains	C2H2 zinc finger factors	Multiple dispersed zinc fingers	Unclassified	15	15.38	48.45	FIZ1.NA@SMS@boozy-sangria-caiman@HughesLab.Streme@Motif1.ppm	FIZ1.5
FIZ1	SMS	train	UT380-070-2	NA	2.3.4.0.38	Zinc-coordinating DNA-binding domains	C2H2 zinc finger factors	Multiple dispersed zinc fingers	Unclassified	17	12.11	47.82	FIZ1.NA@SMS@boozy-sangria-caiman@autosome-ru.ChIPMunk@topk_k=5_top=10000.pcm	FIZ1.6
ZFTA	CHS	test	THC_0197	FL	2.3.5.0.257	Zinc-coordinating DNA-binding domains	C2H2 zinc finger factors	BED zinc finger		11	14.34	76.4	ZFTA.FL@CHS@foggy-red-dalmatian@autosome-ru.ChIPMunk@500seq_15to7_m0.pcm	ZFTA.1
ZFTA	GHTS.GFPIVT	test	YWM_B_AffSeq_A4_C11orf95-FL	FL	2.3.5.0.257	Zinc-coordinating DNA-binding domains	C2H2 zinc finger factors	BED zinc finger		20	8.33	64.03	ZFTA.FL@AFS.GFPIVT@squeaky-bronze-ostrich@Halle.Dimont@Motif_1_w20_astrained.ppm	ZFTA.2
ZFTA	PBM	train	PBM13825	FL	2.3.5.0.257	Zinc-coordinating DNA-binding domains	C2H2 zinc finger factors	BED zinc finger		11	13.53	74.41	ZFTA.FL@AFS.Lys@cloudy-salmon-macaque@HughesLab.MEME@Motif2.ppm	ZFTA.3
ZFTA	PBM	test	PBM13841	FL	2.3.5.0.257	Zinc-coordinating DNA-binding domains	C2H2 zinc finger factors	BED zinc finger		11	13.53	74.41	ZFTA.FL@AFS.Lys@cloudy-salmon-macaque@HughesLab.MEME@Motif2.ppm	ZFTA.4
ZFTA	HTS.GFPIVT	train	YWM_A_AA40NGTGGTC	FL	2.3.5.0.257	Zinc-coordinating DNA-binding domains	C2H2 zinc finger factors	BED zinc finger		12	1.5	53.13	ZFTA.FL@HTS.GFPIVT@frumpy-myrtle-stingray+skanky-cyan-sparrow+smelly-champagne-bongo+messy-burgundy-guppy@faltejsk.ProBound@motif_without_ns.ppm	ZFTA.5
ZFTA	SMS	train	UT380-025	FL	2.3.5.0.257	Zinc-coordinating DNA-binding domains	C2H2 zinc finger factors	BED zinc finger		12	15.31	69.7	ZFTA.FL@HTS.GFPIVT@frumpy-myrtle-stingray+messy-burgundy-guppy+skanky-cyan-sparrow+smelly-champagne-bongo@HughesLab.MEME@topk_cycle=C1+C2+C3+C4_k=5_top=10000_Motif1_min3max30.ppm	ZFTA.6
TPRX1	CHS	test	THC_0336.Rep-MICHELLE_0314	DBD	3.1.3.26.1	Helix-turn-helix domains	Homeo domain factors	Paired-related HD	TPRX	12	3.01	42.06	TPRX1.DBD@HTS.GFPIVT@crabby-celadon-bonobo+skinny-cardinal-oriole+chummy-charcoal-urchin+skinny-purple-chipmunk@faltejsk.ProBound@motif_without_ns.ppm	TPRX1.1
TPRX1	GHTS.Lys	test	YWL_B_AffSeq_D4_TPRX1	FL	3.1.3.26.1	Helix-turn-helix domains	Homeo domain factors	Paired-related HD	TPRX	20	7.82	49.19	TPRX1.FL@AFS.Lys@flimsy-magnolia-eel+homey-cyan-ladybird+shaky-violet-capuchin@Halle.Dimont@Motif_1_w20_astrained.ppm	TPRX1.2
TPRX1	GHTS.Lys	test	YWL_B_AffSeq_D4_TPRX1	FL	3.1.3.26.1	Helix-turn-helix domains	Homeo domain factors	Paired-related HD	TPRX	20	8.08	50.19	TPRX1.FL@AFS.Lys@shaky-violet-capuchin@Halle.Dimont@Motif_1_w20_astrained.ppm	TPRX1.3
TPRX1	PBM	test	PBM13675	DBD	3.1.3.26.1	Helix-turn-helix domains	Homeo domain factors	Paired-related HD	TPRX	11	3.36	40.17	TPRX1.DBD@PBM.HK@smelly-cardinal-toucan@Halle.Dimont@Motif_1_w0_01_bg4_imw15_astrained.ppm	TPRX1.4
TPRX1	PBM	test	PBM13675	DBD	3.1.3.26.1	Helix-turn-helix domains	Homeo domain factors	Paired-related HD	TPRX	6	5.34	30.6	TPRX1.DBD@PBM.HK@smelly-cardinal-toucan@Halle.Dimont@Motif_1_astrained.ppm	TPRX1.5
TPRX1	PBM	train	PBM13659	DBD	3.1.3.26.1	Helix-turn-helix domains	Homeo domain factors	Paired-related HD	TPRX	11	3.36	40.17	TPRX1.DBD@PBM.HK@smelly-cardinal-toucan@Halle.Dimont@Motif_1_w0_01_bg4_imw15_astrained.ppm	TPRX1.6
TPRX1	PBM	train	PBM13659	DBD	3.1.3.26.1	Helix-turn-helix domains	Homeo domain factors	Paired-related HD	TPRX	15	12.77	36.62	TPRX1.DBD@HTS.IVT@flaky-orchid-paradise+snippy-periwinkle-grouse@autosome-ru.ChIPMunk@topk_cycle=C2+C3_k=5_top=10000.pcm	TPRX1.7
TPRX1	PBM	test	PBM13944	FL	3.1.3.26.1	Helix-turn-helix domains	Homeo domain factors	Paired-related HD	TPRX	9	12.55	46.76	TPRX1.FL@HTS.Lys@pokey-linen-spider+tacky-crimson-caiman@HughesLab.Streme@topk_cycle=C3+C4_k=5_top=500_Motif1.ppm	TPRX1.8
TPRX1	HTS.IVT	test	YWC_B_TG40NGACCTT	FL	3.1.3.26.1	Helix-turn-helix domains	Homeo domain factors	Paired-related HD	TPRX	12	2.92	43.33	TPRX1.FL@HTS.Lys@pokey-linen-spider+hilly-brown-woodlouse+thirsty-harlequin-pinscher+tacky-crimson-caiman@faltejsk.ProBound@motif_without_ns.ppm	TPRX1.9
TPRX1	HTS.GFPIVT	test	YWP_A_AG40NTGGCTA	FL	3.1.3.26.1	Helix-turn-helix domains	Homeo domain factors	Paired-related HD	TPRX	12	2.92	43.33	TPRX1.FL@HTS.Lys@pokey-linen-spider+hilly-brown-woodlouse+thirsty-harlequin-pinscher+tacky-crimson-caiman@faltejsk.ProBound@motif_without_ns.ppm	TPRX1.10
TPRX1	HTS.GFPIVT	train	YWM_A_TC40NACGGGA	FL	3.1.3.26.1	Helix-turn-helix domains	Homeo domain factors	Paired-related HD	TPRX	12	2.92	43.33	TPRX1.FL@HTS.Lys@pokey-linen-spider+hilly-brown-woodlouse+thirsty-harlequin-pinscher+tacky-crimson-caiman@faltejsk.ProBound@motif_without_ns.ppm	TPRX1.11
TPRX1	HTS.Lys	train	YWL_A_CT40NCGGAGA	FL	3.1.3.26.1	Helix-turn-helix domains	Homeo domain factors	Paired-related HD	TPRX	12	2.92	43.33	TPRX1.FL@HTS.Lys@pokey-linen-spider+hilly-brown-woodlouse+thirsty-harlequin-pinscher+tacky-crimson-caiman@faltejsk.ProBound@motif_without_ns.ppm	TPRX1.12
TPRX1	SMS	train	UT380-233-2	FL	3.1.3.26.1	Helix-turn-helix domains	Homeo domain factors	Paired-related HD	TPRX	12	2.92	43.33	TPRX1.FL@HTS.Lys@pokey-linen-spider+hilly-brown-woodlouse+thirsty-harlequin-pinscher+tacky-crimson-caiman@faltejsk.ProBound@motif_without_ns.ppm	TPRX1.13
TPRX1	SMS	test	UT380-233-1	FL	3.1.3.26.1	Helix-turn-helix domains	Homeo domain factors	Paired-related HD	TPRX	12	2.92	43.33	TPRX1.FL@HTS.Lys@pokey-linen-spider+hilly-brown-woodlouse+thirsty-harlequin-pinscher+tacky-crimson-caiman@faltejsk.ProBound@motif_without_ns.ppm	TPRX1.14
MKX	CHS	test	THC_0462.Rep-MICHELLE_0314	FL	3.1.4.3.1	Helix-turn-helix domains	Homeo domain factors	TALE-type HD	MKX	10	10.11	49.36	MKX.FL@CHS@droopy-tomato-affenpinscher@HughesLab.Homer@Motif1.ppm	MKX.1
MKX	GHTS.Lys	test	YWK_B_AffSeq_C7_MKX	FL	3.1.4.3.1	Helix-turn-helix domains	Homeo domain factors	TALE-type HD	MKX	16	4.76	43.63	MKX.FL@AFS.Lys@randy-denim-camel@Halle.Dimont@Motif_1_imw20_astrained.ppm	MKX.2
MKX	PBM	test	PBM13673	FL	3.1.4.3.1	Helix-turn-helix domains	Homeo domain factors	TALE-type HD	MKX	12	1.43	46.43	MKX.FL@HTS.Lys@wiggy-flax-gorilla+lanky-white-tarantula+messy-green-mongoose+thirsty-cerulean-bandicoot@faltejsk.ProBound@motif_without_ns.ppm	MKX.3
MKX	PBM	train	PBM13657	DBD	3.1.4.3.1	Helix-turn-helix domains	Homeo domain factors	TALE-type HD	MKX	9	3.75	33.74	MKX.DBD@PBM.ME@sickly-denim-capybara@Halle.Dimont@Motif_1_astrained.ppm	MKX.4
MKX	PBM	train	PBM13657	DBD	3.1.4.3.1	Helix-turn-helix domains	Homeo domain factors	TALE-type HD	MKX	10	3.17	35.59	MKX.DBD@PBM.ME@cloudy-cinnamon-quoll@Halle.Dimont@Motif_1_astrained.ppm	MKX.5
MKX	HTS.IVT	train	YWC_B_GT40NGGCATT	FL	3.1.4.3.1	Helix-turn-helix domains	Homeo domain factors	TALE-type HD	MKX	12	2.1	49.18	MKX.FL@AFS.Lys@scaly-sangria-buffalo+bumpy-periwinkle-mouse+hasty-crimson-chameleon+slaphappy-turquoise-fowl@faltejsk.ProBound@motif_without_ns.ppm	MKX.6
MKX	HTS.IVT	test	YWF_A_CC40NTGAGTA	FL	3.1.4.3.1	Helix-turn-helix domains	Homeo domain factors	TALE-type HD	MKX	12	2.1	49.18	MKX.FL@AFS.Lys@scaly-sangria-buffalo+bumpy-periwinkle-mouse+hasty-crimson-chameleon+slaphappy-turquoise-fowl@faltejsk.ProBound@motif_without_ns.ppm	MKX.7
MKX	HTS.GFPIVT	test	YWP_A_TA40NTCACTC	FL	3.1.4.3.1	Helix-turn-helix domains	Homeo domain factors	TALE-type HD	MKX	12	3.98	39.96	MKX.FL@HTS.Lys@wiggy-flax-gorilla+lanky-white-tarantula+messy-green-mongoose+thirsty-cerulean-bandicoot@faltejsk.ProBound@motif_with_ns.ppm	MKX.8
MKX	HTS.Lys	train	YWK_A_CC40NTGAGTA	FL	3.1.4.3.1	Helix-turn-helix domains	Homeo domain factors	TALE-type HD	MKX	10	5.09	42.42	MKX.FL@HTS.Lys@wiggy-flax-gorilla+lanky-white-tarantula+messy-green-mongoose+thirsty-cerulean-bandicoot@Halle.Dimont@Motif_1_sampled_e4_astrained.ppm	MKX.9
MKX	HTS.Lys	test	YWK_C_CC40NTGAGTA	FL	3.1.4.3.1	Helix-turn-helix domains	Homeo domain factors	TALE-type HD	MKX	10	5.09	42.42	MKX.FL@HTS.Lys@wiggy-flax-gorilla+lanky-white-tarantula+messy-green-mongoose+thirsty-cerulean-bandicoot@Halle.Dimont@Motif_1_sampled_e4_astrained.ppm	MKX.10
MKX	SMS	train	UT380-113	FL	3.1.4.3.1	Helix-turn-helix domains	Homeo domain factors	TALE-type HD	MKX	12	2.1	49.18	MKX.FL@AFS.Lys@scaly-sangria-buffalo+bumpy-periwinkle-mouse+hasty-crimson-chameleon+slaphappy-turquoise-fowl@faltejsk.ProBound@motif_without_ns.ppm	MKX.11
MSANTD1	CHS	test	THC_0610	FL	3.5.1.0.1	Helix-turn-helix domains	Tryptophan cluster factors	Myb/SANT domain	Other Myb-like	20	4.8	48.52	MSANTD1.FL@CHS@crappy-tomato-monster@Halle.Dimont@Motif_1_w20_astrained.ppm	MSANTD1.1
MSANTD1	GHTS.Lys	test	YWL_B_AffSeq_H6_MSANTD1	FL	3.5.1.0.1	Helix-turn-helix domains	Tryptophan cluster factors	Myb/SANT domain	Other Myb-like	15	15.71	36.25	MSANTD1.FL@AFS.Lys@shabby-brown-dugong@autosome-ru.ChIPMunk@979seq_21to7_m0.pcm	MSANTD1.2
MSANTD1	GHTS.Lys	test	YWL_B_AffSeq_H6_MSANTD1	FL	3.5.1.0.1	Helix-turn-helix domains	Tryptophan cluster factors	Myb/SANT domain	Other Myb-like	15	16.72	38.19	MSANTD1.FL@AFS.Lys@smelly-champagne-russel@autosome-ru.ChIPMunk@103seq_7to15_m0.pcm	MSANTD1.3
MSANTD1	PBM	test	PBM13677	FL	3.5.1.0.1	Helix-turn-helix domains	Tryptophan cluster factors	Myb/SANT domain	Other Myb-like	22	16.01	36.8	MSANTD1.FL@AFS.Lys@shabby-brown-dugong@HughesLab.Homer@500_fa_homer_minw3_maxw_40_Motif1.ppm	MSANTD1.4
MSANTD1	PBM	test	PBM13677	FL	3.5.1.0.1	Helix-turn-helix domains	Tryptophan cluster factors	Myb/SANT domain	Other Myb-like	21	15.64	35.66	MSANTD1.FL@AFS.Lys@shabby-brown-dugong@HughesLab.Homer@1000_fa_homer_minw3_maxw_40_Motif1.ppm	MSANTD1.5
MSANTD1	PBM	train	PBM13661	FL	3.5.1.0.1	Helix-turn-helix domains	Tryptophan cluster factors	Myb/SANT domain	Other Myb-like	16	15.41	38.99	MSANTD1.FL@AFS.Lys@shabby-brown-dugong@HughesLab.Streme@1000_fa_streme_minw3_maxw30_Motif1.ppm	MSANTD1.6
MSANTD1	HTS.IVT	train	YWC_B_AA40NGTGGTG	FL	3.5.1.0.1	Helix-turn-helix domains	Tryptophan cluster factors	Myb/SANT domain	Other Myb-like	20	8.68	45.39	MSANTD1.FL@AFS.Lys@shabby-brown-dugong@Halle.Dimont@Motif_1_w20_astrained.ppm	MSANTD1.7
MSANTD1	HTS.GFPIVT	test	YWQ_A_GT40NGAAGTA	FL	3.5.1.0.1	Helix-turn-helix domains	Tryptophan cluster factors	Myb/SANT domain	Other Myb-like	14	18.29	42.0	MSANTD1.FL@HTS.Lys@hilly-ruby-kingfisher+ugly-ruby-olm@HughesLab.MEME@topk_cycle=C3+C4_k=5_top=1000_Motif1.ppm	MSANTD1.8
MSANTD1	HTS.Lys	test	YWL_A_TG40NTGTGTT	FL	3.5.1.0.1	Helix-turn-helix domains	Tryptophan cluster factors	Myb/SANT domain	Other Myb-like	12	1.77	47.48	MSANTD1.FL@HTS.Lys@hilly-ruby-kingfisher+slimy-purple-opossum+ugly-ruby-olm+cheeky-champagne-alligator@faltejsk.ProBound@motif_without_ns.ppm	MSANTD1.9
MSANTD1	SMS	train	UT380-114	FL	3.5.1.0.1	Helix-turn-helix domains	Tryptophan cluster factors	Myb/SANT domain	Other Myb-like	20	8.68	45.39	MSANTD1.FL@AFS.Lys@shabby-brown-dugong@Halle.Dimont@Motif_1_w20_astrained.ppm	MSANTD1.10
MYPOP	CHS	test	THC_0710	DBD	3.5.1.0.5	Helix-turn-helix domains	Tryptophan cluster factors	Myb/SANT domain	Other Myb-like	7	3.53	60.11	MYPOP.DBD@PBM.ME@stuffy-myrtle-walrus@Halle.Dimont@Motif_1_w0_01_bg4_imw15_astrained.ppm	MYPOP.1
MYPOP	GHTS.Lys	test	YWO_B_AffSeq_C7_MYPOP-FL	FL	3.5.1.0.5	Helix-turn-helix domains	Tryptophan cluster factors	Myb/SANT domain	Other Myb-like	20	7.59	56.43	MYPOP.FL@AFS.Lys@scanty-cornflower-gecko+craggy-orchid-tarantula+sleepy-aquamarine-urchin+muggy-emerald-booby@Halle.Dimont@Motif_1_w20_astrained.ppm	MYPOP.2
MYPOP	GHTS.Lys	test	YWO_B_AffSeq_C7_MYPOP-FL	FL	3.5.1.0.5	Helix-turn-helix domains	Tryptophan cluster factors	Myb/SANT domain	Other Myb-like	7	5.84	58.56	MYPOP.FL@AFS.Lys@bumpy-buff-clam@Halle.Dimont@Motif_1_imw20_astrained.ppm	MYPOP.3
MYPOP	PBM	test	PBM13680	FL	3.5.1.0.5	Helix-turn-helix domains	Tryptophan cluster factors	Myb/SANT domain	Other Myb-like	12	6.72	54.1	MYPOP.FL@HTS.GFPIVT@wimpy-auburn-frigatebird+sickly-ecru-tamarin+bumpy-red-terrier@faltejsk.ProBound@motif_with_ns.ppm	MYPOP.4
MYPOP	PBM	train	PBM13664	FL	3.5.1.0.5	Helix-turn-helix domains	Tryptophan cluster factors	Myb/SANT domain	Other Myb-like	12	6.72	54.1	MYPOP.FL@HTS.GFPIVT@wimpy-auburn-frigatebird+sickly-ecru-tamarin+bumpy-red-terrier@faltejsk.ProBound@motif_with_ns.ppm	MYPOP.5
MYPOP	HTS.IVT	train	YWF_A_TC40NTGCATA	FL	3.5.1.0.5	Helix-turn-helix domains	Tryptophan cluster factors	Myb/SANT domain	Other Myb-like	12	2.99	53.71	MYPOP.FL@HTS.GFPIVT@wimpy-auburn-frigatebird+sickly-ecru-tamarin+bumpy-red-terrier@faltejsk.ProBound@motif_without_ns.ppm	MYPOP.6
MYPOP	HTS.IVT	test	YWC_B_GC40NTATAGG	FL	3.5.1.0.5	Helix-turn-helix domains	Tryptophan cluster factors	Myb/SANT domain	Other Myb-like	12	2.99	53.71	MYPOP.FL@HTS.GFPIVT@wimpy-auburn-frigatebird+sickly-ecru-tamarin+bumpy-red-terrier@faltejsk.ProBound@motif_without_ns.ppm	MYPOP.7
MYPOP	HTS.GFPIVT	test	YWP_A_GC40NCACTTC	FL	3.5.1.0.5	Helix-turn-helix domains	Tryptophan cluster factors	Myb/SANT domain	Other Myb-like	12	2.12	52.03	MYPOP.FL@HTS.Lys@wimpy-sangria-stingray+ready-eggplant-crane+frumpy-lilac-numbat+sickly-gamboge-affenpinscher@faltejsk.ProBound@motif_without_ns.ppm	MYPOP.8
MYPOP	HTS.Lys	train	YWN_A_CC40NTGAGTA	FL	3.5.1.0.5	Helix-turn-helix domains	Tryptophan cluster factors	Myb/SANT domain	Other Myb-like	12	2.12	52.03	MYPOP.FL@HTS.Lys@wimpy-sangria-stingray+ready-eggplant-crane+frumpy-lilac-numbat+sickly-gamboge-affenpinscher@faltejsk.ProBound@motif_without_ns.ppm	MYPOP.9
MYPOP	HTS.Lys	test	YWO_A_CC40NTGAGTA	FL	3.5.1.0.5	Helix-turn-helix domains	Tryptophan cluster factors	Myb/SANT domain	Other Myb-like	12	2.12	52.03	MYPOP.FL@HTS.Lys@wimpy-sangria-stingray+ready-eggplant-crane+frumpy-lilac-numbat+sickly-gamboge-affenpinscher@faltejsk.ProBound@motif_without_ns.ppm	MYPOP.10
SP140L	CHS	test	THC_0072	FL	5.3.5.1.2	alpha-Helices exposed by beta-structures	SAND domain factors	Sp140-Sp100	Sp140	20	5.22	49.04	SP140L.FL@CHS@queasy-pumpkin-gopher@Halle.Dimont@Motif_1_w20_astrained.ppm	SP140L.1
SP140L	GHTS.GFPIVT	test	YWP_B_AffSeq_F6_SP140L-DBD	DBD	5.3.5.1.2	alpha-Helices exposed by beta-structures	SAND domain factors	Sp140-Sp100	Sp140	20	6.81	56.55	SP140L.DBD@AFS.GFPIVT@sickly-coral-eel@Halle.Dimont@Motif_1_w20_astrained.ppm	SP140L.2
SP140L	PBM	train	PBM13763	NA	5.3.5.1.2	alpha-Helices exposed by beta-structures	SAND domain factors	Sp140-Sp100	Sp140	12	3.22	49.48	SP140L.NA@SMS@hazy-plum-akbash@faltejsk.ProBound@motif_with_ns.ppm	SP140L.3
SP140L	PBM	test	PBM13779	FL	5.3.5.1.2	alpha-Helices exposed by beta-structures	SAND domain factors	Sp140-Sp100	Sp140	12	2.18	47.78	SP140L.FL@HTS.GFPIVT@hilly-white-wolverine+leaky-brass-bobcat+crappy-gamboge-buffalo@faltejsk.ProBound@motif_without_ns.ppm	SP140L.4
SP140L	HTS.IVT	test	YWC_B_GT40NTGTGGA	DBD	5.3.5.1.2	alpha-Helices exposed by beta-structures	SAND domain factors	Sp140-Sp100	Sp140	8	4.38	53.84	SP140L.DBD@HTS.IVT@wiggy-blue-lemming+sleazy-wheat-maltese+sickly-fuchsia-guppy@Halle.Dimont@Motif_1_sampled_e1_5_astrained.ppm	SP140L.5
SP140L	HTS.IVT	train	YWJ_A_CC40NCCAATA	DBD	5.3.5.1.2	alpha-Helices exposed by beta-structures	SAND domain factors	Sp140-Sp100	Sp140	8	4.38	53.84	SP140L.DBD@HTS.IVT@wiggy-blue-lemming+sleazy-wheat-maltese+sickly-fuchsia-guppy@Halle.Dimont@Motif_1_sampled_e1_5_astrained.ppm	SP140L.6
SP140L	HTS.GFPIVT	test	YWP_A_TG40NGACCTT	NA	5.3.5.1.2	alpha-Helices exposed by beta-structures	SAND domain factors	Sp140-Sp100	Sp140	12	2.77	49.53	SP140L.NA@SMS@hazy-plum-akbash@faltejsk.ProBound@motif_without_ns.ppm	SP140L.7
SP140L	HTS.GFPIVT	train	YWP_A_GT40NGTTCTC	NA	5.3.5.1.2	alpha-Helices exposed by beta-structures	SAND domain factors	Sp140-Sp100	Sp140	12	2.77	49.53	SP140L.NA@SMS@hazy-plum-akbash@faltejsk.ProBound@motif_without_ns.ppm	SP140L.8
SP140L	SMS	train	UT380-204-2	NA	5.3.5.1.2	alpha-Helices exposed by beta-structures	SAND domain factors	Sp140-Sp100	Sp140	12	2.77	49.53	SP140L.NA@SMS@hazy-plum-akbash@faltejsk.ProBound@motif_without_ns.ppm	SP140L.9
GCM1	CHS	test	THC_0621	NA	7.2.1.0.1	beta-Hairpin exposed by an alpha/beta-scaffold	GCM domain factors	GCM		13	5.87	62.6	GCM1.NA@CHS@geeky-zucchini-shrew@Halle.Dimont@Motif_1_imw20_astrained.ppm	GCM1.1
GCM1	GHTS.IVT	test	YWF_B_AffSeq_F12_GCM1	NA	7.2.1.0.1	beta-Hairpin exposed by an alpha/beta-scaffold	GCM domain factors	GCM		11	13.18	66.72	GCM1.NA@AFS.IVT@skanky-ecru-chicken@HughesLab.Streme@1000_fa_streme_Motif1.ppm	GCM1.2
GCM1	PBM	test	PBM14359	NA	7.2.1.0.1	beta-Hairpin exposed by an alpha/beta-scaffold	GCM domain factors	GCM		10	8.97	60.87	GCM1.NA@PBM.ME@tacky-zucchini-pinscher@autosome-ru.ChIPMunk@s_6-16_flat.pcm	GCM1.3
GCM1	PBM	train	PBM14343	NA	7.2.1.0.1	beta-Hairpin exposed by an alpha/beta-scaffold	GCM domain factors	GCM		10	9.16	59.67	GCM1.NA@PBM.HK@woolly-purple-shark@autosome-ru.ChIPMunk@s_6-16_flat.pcm	GCM1.4
GCM1	HTS.IVT	test	YWF_A_TA40NGTTAGC	NA	7.2.1.0.1	beta-Hairpin exposed by an alpha/beta-scaffold	GCM domain factors	GCM		12	6.36	57.09	GCM1.NA@HTS.IVT@cranky-salmon-butterfly+grumpy-pear-affenpinscher+zippy-orchid-gharial+baggy-gamboge-whippet@Halle.Dimont@Motif_1_sampled_e4_astrained.ppm	GCM1.5
GCM1	HTS.Lys	train	YWK_A_TC40NTAAGTG	NA	7.2.1.0.1	beta-Hairpin exposed by an alpha/beta-scaffold	GCM domain factors	GCM		10	9.16	59.67	GCM1.NA@PBM.HK@woolly-purple-shark@autosome-ru.ChIPMunk@s_6-16_flat.pcm	GCM1.6
GCM1	HTS.Lys	test	YWK_C_TC40NTAAGTG	NA	7.2.1.0.1	beta-Hairpin exposed by an alpha/beta-scaffold	GCM domain factors	GCM		10	9.16	59.67	GCM1.NA@PBM.HK@woolly-purple-shark@autosome-ru.ChIPMunk@s_6-16_flat.pcm	GCM1.7
GCM1	SMS	train	SRR3405056	NA	7.2.1.0.1	beta-Hairpin exposed by an alpha/beta-scaffold	GCM domain factors	GCM		15	5.89	55.38	GCM1.NA@HTS.IVT@cranky-salmon-butterfly+grumpy-pear-affenpinscher+zippy-orchid-gharial+baggy-gamboge-whippet@Halle.Dimont@Motif_1_sampled_e1_5_astrained.ppm	GCM1.8
