## Supplementary Data SD1 for "Inferring binding specificities of human transcription factors with the wisdom of crowds": ibis_motifs_Leaderboard_G2A.tsv

TF	Platform	Slice	Replicate ID	Construct type	tfclass:id	tfclass:superclass	tfclass:class	tfclass:family	tfclass:subfamily	Motif length	Information content	GC%	Motif	Logo basename
PRDM5	CHS	train	THC_0307.Rep-MICHELLE_0314	DBD	2.3.3.0.195	Zinc-coordinating DNA-binding domains	C2H2 zinc finger factors	More than 3 adjacent zinc fingers	Unclassified	14	9.19	59.62	PRDM5.DBD@SMS@shabby-aqua-eel@Halle.Dimont@Motif_1_posneg_bg4_w15_astrained.ppm	PRDM5.1
PRDM5	CHS	test	THC_0904	DBD	2.3.3.0.195	Zinc-coordinating DNA-binding domains	C2H2 zinc finger factors	More than 3 adjacent zinc fingers	Unclassified	14	9.19	59.62	PRDM5.DBD@SMS@shabby-aqua-eel@Halle.Dimont@Motif_1_posneg_bg4_w15_astrained.ppm	PRDM5.2
PRDM5	CHS	train	THC_0307.Rep-DIANA_0293	FL	2.3.3.0.195	Zinc-coordinating DNA-binding domains	C2H2 zinc finger factors	More than 3 adjacent zinc fingers	Unclassified	15	11.38	65.87	PRDM5.FL@CHS@sunny-chestnut-slug@HughesLab.MEME@500_fa_memechip_Motif1.ppm	PRDM5.3
PRDM5	GHTS.GFPIVT	test	YWQ_B_AffSeq_B12_PRDM5-DBD	FL	2.3.3.0.195	Zinc-coordinating DNA-binding domains	C2H2 zinc finger factors	More than 3 adjacent zinc fingers	Unclassified	29	12.97	59.3	PRDM5.FL@HTS.GFPIVT@lumpy-maroon-lemur@HughesLab.Homer@topk_cycle=C3_k=5_top=10000_fasta_homer_minw3_maxw_40_Motif1.ppm	PRDM5.4
PRDM5	GHTS.GFPIVT	train	YWQ_B_AffSeq_F7_PRDM5-FL	FL	2.3.3.0.195	Zinc-coordinating DNA-binding domains	C2H2 zinc finger factors	More than 3 adjacent zinc fingers	Unclassified	29	12.97	59.3	PRDM5.FL@HTS.GFPIVT@lumpy-maroon-lemur@HughesLab.Homer@topk_cycle=C3_k=5_top=10000_fasta_homer_minw3_maxw_40_Motif1.ppm	PRDM5.5
PRDM5	GHTS.Lys	train	YWK_D_AffSeq_B1_PRDM5	FL	2.3.3.0.195	Zinc-coordinating DNA-binding domains	C2H2 zinc finger factors	More than 3 adjacent zinc fingers	Unclassified	32	21.77	63.61	PRDM5.FL@HTS.Lys@snazzy-tangerine-eel@AJolma.Autoseed@Multinom3_Onehit_Seed_YDGGNKBBMARGGNNCGNVHGGWGVDYVGGKBackgroundCyc3.ppm	PRDM5.6
PRDM5	GHTS.Lys	train	YWK_B_AffSeq_B1_PRDM5	FL	2.3.3.0.195	Zinc-coordinating DNA-binding domains	C2H2 zinc finger factors	More than 3 adjacent zinc fingers	Unclassified	29	12.97	59.3	PRDM5.FL@HTS.GFPIVT@lumpy-maroon-lemur@HughesLab.Homer@topk_cycle=C3_k=5_top=10000_fasta_homer_minw3_maxw_40_Motif1.ppm	PRDM5.7
PRDM5	HTS.Lys	test	YWK_C_AG40NTCGACT	FL	2.3.3.0.195	Zinc-coordinating DNA-binding domains	C2H2 zinc finger factors	More than 3 adjacent zinc fingers	Unclassified	26	16.43	58.24	PRDM5.FL@HTS.Lys@jumpy-cardinal-jackal+silly-black-cat@autosome-ru.ChIPMunk@topk_cycle=C3+C4_k=5_top=2500.pcm	PRDM5.8
PRDM5	HTS.Lys	test	YWK_A_AG40NTCGACT	FL	2.3.3.0.195	Zinc-coordinating DNA-binding domains	C2H2 zinc finger factors	More than 3 adjacent zinc fingers	Unclassified	26	16.43	58.24	PRDM5.FL@HTS.Lys@jumpy-cardinal-jackal+silly-black-cat@autosome-ru.ChIPMunk@topk_cycle=C3+C4_k=5_top=2500.pcm	PRDM5.9
PRDM5	SMS	test	UT380-158	FL	2.3.3.0.195	Zinc-coordinating DNA-binding domains	C2H2 zinc finger factors	More than 3 adjacent zinc fingers	Unclassified	29	12.97	59.3	PRDM5.FL@HTS.GFPIVT@lumpy-maroon-lemur@HughesLab.Homer@topk_cycle=C3_k=5_top=10000_fasta_homer_minw3_maxw_40_Motif1.ppm	PRDM5.10
ZNF362	CHS	train	THC_0364.Rep-MICHELLE_0314	FL	2.3.3.37.1	Zinc-coordinating DNA-binding domains	C2H2 zinc finger factors	More than 3 adjacent zinc fingers	ZNF362-like	12	6.67	28.82	ZNF362.FL@HTS.GFPIVT@ready-carmine-husky+stinky-crimson-squirrel+lumpy-tan-bonobo@faltejsk.ProBound@motif_with_ns.ppm	ZNF362.1
ZNF362	CHS	train	THC_0364.Rep-DIANA_0293	FL	2.3.3.37.1	Zinc-coordinating DNA-binding domains	C2H2 zinc finger factors	More than 3 adjacent zinc fingers	ZNF362-like	12	5.8	30.55	ZNF362.FL@HTS.Lys@nippy-puce-ant+snappy-azure-ferret+skinny-chestnut-alligator+pokey-bronze-squid@faltejsk.ProBound@motif_with_ns.ppm	ZNF362.2
ZNF362	CHS	test	THC_0411.Rep-MICHELLE_0314	FL	2.3.3.37.1	Zinc-coordinating DNA-binding domains	C2H2 zinc finger factors	More than 3 adjacent zinc fingers	ZNF362-like	12	6.67	28.82	ZNF362.FL@HTS.GFPIVT@ready-carmine-husky+stinky-crimson-squirrel+lumpy-tan-bonobo@faltejsk.ProBound@motif_with_ns.ppm	ZNF362.3
ZNF362	CHS	train	THC_0411.Rep-DIANA_0293	FL	2.3.3.37.1	Zinc-coordinating DNA-binding domains	C2H2 zinc finger factors	More than 3 adjacent zinc fingers	ZNF362-like	7	11.03	3.14	ZNF362.FL@SMS@smelly-firebrick-dalmatian@HughesLab.Streme@topk_k=5_top=500_Motif1_min3max30.ppm	ZNF362.4
ZNF362	GHTS.IVT	train	YWH_B_AffSeq_F10_ZNF362	FL	2.3.3.37.1	Zinc-coordinating DNA-binding domains	C2H2 zinc finger factors	More than 3 adjacent zinc fingers	ZNF362-like	20	2.21	49.72	ZNF362.FL@AFS.GFPIVT@foggy-khaki-quail+wheezy-brass-chamois+cheeky-celadon-spider@Halle.Dimont@Motif_2_imw20_astrained.ppm	ZNF362.5
ZNF362	GHTS.GFPIVT	test	YWR_B_AffSeq_C5_ZNF362-FL	FL	2.3.3.37.1	Zinc-coordinating DNA-binding domains	C2H2 zinc finger factors	More than 3 adjacent zinc fingers	ZNF362-like	20	6.25	46.53	ZNF362.FL@AFS.GFPIVT@foggy-khaki-quail+wheezy-brass-chamois+cheeky-celadon-spider@Halle.Dimont@Motif_1_w20_astrained.ppm	ZNF362.6
ZNF362	GHTS.Lys	train	YWK_D_AffSeq_E5_ZNF362	FL	2.3.3.37.1	Zinc-coordinating DNA-binding domains	C2H2 zinc finger factors	More than 3 adjacent zinc fingers	ZNF362-like	33	21.15	30.04	ZNF362.FL@HTS.Lys@hazy-myrtle-scorpion+skinny-alizarin-fly@HughesLab.Homer@topk_cycle=C3+C4_k=5_top=500_fasta_homer_minw3_maxw_40_Motif4.ppm	ZNF362.7
ZNF362	GHTS.Lys	train	YWK_B_AffSeq_E5_ZNF362	FL	2.3.3.37.1	Zinc-coordinating DNA-binding domains	C2H2 zinc finger factors	More than 3 adjacent zinc fingers	ZNF362-like	20	3.23	40.28	ZNF362.FL@CHS@geeky-tangerine-hornet@Halle.Dimont@Motif_1_w20_astrained.ppm	ZNF362.8
ZNF362	HTS.IVT	test	YWH_A_GT40NCATTCT	FL	2.3.3.37.1	Zinc-coordinating DNA-binding domains	C2H2 zinc finger factors	More than 3 adjacent zinc fingers	ZNF362-like	8	12.78	9.36	ZNF362.FL@SMS@smelly-firebrick-dalmatian@HughesLab.MEME@topk_k=5_top=2500_Motif1.ppm	ZNF362.9
ZNF362	HTS.GFPIVT	test	YWR_A_CA40NCTTTGA	FL	2.3.3.37.1	Zinc-coordinating DNA-binding domains	C2H2 zinc finger factors	More than 3 adjacent zinc fingers	ZNF362-like	9	6.84	26.21	ZNF362.FL@HTS.GFPIVT@lumpy-tan-bonobo@AJolma.Autoseed@Multinom1_Onehit_Seed_AAAAAAACBackgroundCyc0.ppm	ZNF362.10
ZNF362	HTS.Lys	test	YWK_A_GA40NACTTTG	FL	2.3.3.37.1	Zinc-coordinating DNA-binding domains	C2H2 zinc finger factors	More than 3 adjacent zinc fingers	ZNF362-like	9	6.84	26.21	ZNF362.FL@HTS.GFPIVT@lumpy-tan-bonobo@AJolma.Autoseed@Multinom1_Onehit_Seed_AAAAAAACBackgroundCyc0.ppm	ZNF362.11
ZNF362	HTS.Lys	test	YWK_C_GA40NACTTTG	FL	2.3.3.37.1	Zinc-coordinating DNA-binding domains	C2H2 zinc finger factors	More than 3 adjacent zinc fingers	ZNF362-like	9	6.84	26.21	ZNF362.FL@HTS.GFPIVT@lumpy-tan-bonobo@AJolma.Autoseed@Multinom1_Onehit_Seed_AAAAAAACBackgroundCyc0.ppm	ZNF362.12
ZNF362	SMS	test	UT380-331-2	FL	2.3.3.37.1	Zinc-coordinating DNA-binding domains	C2H2 zinc finger factors	More than 3 adjacent zinc fingers	ZNF362-like	8	12.78	9.36	ZNF362.FL@SMS@smelly-firebrick-dalmatian@HughesLab.MEME@topk_k=5_top=2500_Motif1.ppm	ZNF362.13
ZNF407	CHS	train	THC_0668	DBD	2.3.4.0.73	Zinc-coordinating DNA-binding domains	C2H2 zinc finger factors	Multiple dispersed zinc fingers	Unclassified	22	16.18	61.93	ZNF407.DBD@AFS.GFPIVT@muzzy-scarlet-beaver@autosome-ru.ChIPMunk@topk_cycle=C3_k=5_top=10000.pcm	ZNF407.1
ZNF407	GHTS.GFPIVT	test	YWR_B_AffSeq_A6_ZNF407-DBD	DBD	2.3.4.0.73	Zinc-coordinating DNA-binding domains	C2H2 zinc finger factors	Multiple dispersed zinc fingers	Unclassified	22	16.18	61.93	ZNF407.DBD@AFS.GFPIVT@muzzy-scarlet-beaver@autosome-ru.ChIPMunk@topk_cycle=C3_k=5_top=10000.pcm	ZNF407.2
ZNF407	GHTS.Lys	train	YWL_B_AffSeq_A11_ZNF407	DBD	2.3.4.0.73	Zinc-coordinating DNA-binding domains	C2H2 zinc finger factors	Multiple dispersed zinc fingers	Unclassified	22	16.18	61.93	ZNF407.DBD@AFS.GFPIVT@muzzy-scarlet-beaver@autosome-ru.ChIPMunk@topk_cycle=C3_k=5_top=10000.pcm	ZNF407.3
ZNF407	HTS.IVT	test	YWF_A_AG40NTGGCTA	DBD	2.3.4.0.73	Zinc-coordinating DNA-binding domains	C2H2 zinc finger factors	Multiple dispersed zinc fingers	Unclassified	20	7.53	58.86	ZNF407.DBD@AFS.GFPIVT@flaky-platinum-mouse+shabby-mauve-corgi@Halle.Dimont@Motif_1_w20_astrained.ppm	ZNF407.4
ZNF407	HTS.GFPIVT	test	YWR_A_AA40NGTGGTG	DBD	2.3.4.0.73	Zinc-coordinating DNA-binding domains	C2H2 zinc finger factors	Multiple dispersed zinc fingers	Unclassified	26	23.76	57.13	ZNF407.DBD@HTS.IVT@breezy-zucchini-scorpion+skimpy-carmine-armadillo+nerdy-jade-frise+snazzy-mustard-oyster@OFornes.ExplaiNN@filter69_1.ppm	ZNF407.5
ZNF407	HTS.Lys	test	YWL_A_AC40NTGTTAC	DBD	2.3.4.0.73	Zinc-coordinating DNA-binding domains	C2H2 zinc finger factors	Multiple dispersed zinc fingers	Unclassified	20	4.92	53.07	ZNF407.DBD@AFS.GFPIVT@flaky-platinum-mouse+shabby-mauve-corgi@Halle.Dimont@Motif_1_imw20_astrained.ppm	ZNF407.6
ZNF407	SMS	test	UT380-340	DBD	2.3.4.0.73	Zinc-coordinating DNA-binding domains	C2H2 zinc finger factors	Multiple dispersed zinc fingers	Unclassified	20	7.53	58.86	ZNF407.DBD@AFS.GFPIVT@flaky-platinum-mouse+shabby-mauve-corgi@Halle.Dimont@Motif_1_w20_astrained.ppm	ZNF407.7
GABPA	CHS	train	THC_0866	NA	3.5.2.1.5	Helix-turn-helix domains	Tryptophan cluster factors	Ets-related	ETS-like	12	6.74	57.96	GABPA.NA@HTS.IVT@scaly-wisteria-centipede+muggy-violet-foxhound+wiggy-ochre-llama+sleazy-pear-dane@Halle.Dimont@Motif_1_sampled_e1_5_astrained.ppm	GABPA.1
GABPA	CHS	test	THC_0864	NA	3.5.2.1.5	Helix-turn-helix domains	Tryptophan cluster factors	Ets-related	ETS-like	12	4.35	52.01	GABPA.NA@HTS.IVT@scaly-wisteria-centipede+muggy-violet-foxhound+wiggy-ochre-llama+sleazy-pear-dane@Halle.Dimont@Motif_1_sampled_e1_5_bg4_astrained.ppm	GABPA.2
GABPA	GHTS.IVT	train	YWE_B_AffSeq_C12_GABPA	NA	3.5.2.1.5	Helix-turn-helix domains	Tryptophan cluster factors	Ets-related	ETS-like	12	4.35	52.01	GABPA.NA@HTS.IVT@scaly-wisteria-centipede+muggy-violet-foxhound+wiggy-ochre-llama+sleazy-pear-dane@Halle.Dimont@Motif_1_sampled_e1_5_bg4_astrained.ppm	GABPA.3
GABPA	GHTS.Lys	test	YWL_B_AffSeq_G8_GABPA	NA	3.5.2.1.5	Helix-turn-helix domains	Tryptophan cluster factors	Ets-related	ETS-like	15	5.88	53.82	GABPA.NA@HTS.Lys@lumpy-magenta-burmese+queasy-yellow-blue+silly-asparagus-crane+shaggy-wheat-walrus@Halle.Dimont@Motif_2_dtrue_htsversion.ppm	GABPA.4
GABPA	PBM	test	PBM14352	NA	3.5.2.1.5	Helix-turn-helix domains	Tryptophan cluster factors	Ets-related	ETS-like	15	5.88	53.82	GABPA.NA@HTS.Lys@lumpy-magenta-burmese+queasy-yellow-blue+silly-asparagus-crane+shaggy-wheat-walrus@Halle.Dimont@Motif_2_dtrue_htsversion.ppm	GABPA.5
GABPA	HTS.IVT	test	YWE_A_CG40NAATAGC	NA	3.5.2.1.5	Helix-turn-helix domains	Tryptophan cluster factors	Ets-related	ETS-like	15	5.88	53.82	GABPA.NA@HTS.Lys@lumpy-magenta-burmese+queasy-yellow-blue+silly-asparagus-crane+shaggy-wheat-walrus@Halle.Dimont@Motif_2_dtrue_htsversion.ppm	GABPA.6
GABPA	HTS.Lys	test	YWL_A_TC40NGCGATT	NA	3.5.2.1.5	Helix-turn-helix domains	Tryptophan cluster factors	Ets-related	ETS-like	10	6.43	56.0	GABPA.NA@AFS.Lys@blurry-seashell-gorilla+flimsy-carmine-butterfly+sickly-fuchsia-urchin+sunny-charcoal-beaver@HughesLab.Homer@topk_cycle=C1+C2+C3+C4_k=5_top=500_fasta_homer_minw3_maxw_40_Motif1.ppm	GABPA.7
SP140	CHS	train	THC_0193	DBD	5.3.5.1.1	alpha-Helices exposed by beta-structures	SAND domain factors	Sp140-Sp100	Sp140	11	4.42	52.13	SP140.DBD@HTS.GFPIVT@trippy-lime-rattlesnake+sunny-auburn-turtle+fuzzy-purple-jaguar@Halle.Dimont@Motif_1_sampled_e4_astrained.ppm	SP140.1
SP140	GHTS.GFPIVT	train	YWQ_B_AffSeq_G2_SP140-DBD	DBD	5.3.5.1.1	alpha-Helices exposed by beta-structures	SAND domain factors	Sp140-Sp100	Sp140	12	4.76	51.42	SP140.DBD@AFS.GFPIVT@sunny-persimmon-gar+baggy-mustard-terrier@Halle.Dimont@Motif_1_imw20_astrained.ppm	SP140.2
SP140	PBM	test	PBM13973	DBD	5.3.5.1.1	alpha-Helices exposed by beta-structures	SAND domain factors	Sp140-Sp100	Sp140	10	4.96	49.07	SP140.DBD@PBM.HK@stinky-salmon-pinscher@Halle.Dimont@Motif_1_astrained.ppm	SP140.3
SP140	HTS.GFPIVT	test	YWQ_A_TC40NTAAGTG	DBD	5.3.5.1.1	alpha-Helices exposed by beta-structures	SAND domain factors	Sp140-Sp100	Sp140	12	3.58	54.08	SP140.DBD@HTS.GFPIVT@fuzzy-purple-jaguar+sunny-auburn-turtle+trippy-lime-rattlesnake@faltejsk.ProBound@motif_without_ns.ppm	SP140.4
SP140	HTS.GFPIVT	test	YWQ_A_TA40NTCACTC	DBD	5.3.5.1.1	alpha-Helices exposed by beta-structures	SAND domain factors	Sp140-Sp100	Sp140	12	3.58	54.08	SP140.DBD@HTS.GFPIVT@fuzzy-purple-jaguar+sunny-auburn-turtle+trippy-lime-rattlesnake@faltejsk.ProBound@motif_without_ns.ppm	SP140.5
SP140	SMS	test	UT380-202-2	NA	5.3.5.1.1	alpha-Helices exposed by beta-structures	SAND domain factors	Sp140-Sp100	Sp140	12	1.8	50.69	SP140.NA@SMS@flimsy-white-havanese@faltejsk.ProBound@motif_without_ns.ppm	SP140.6
