## Supplementary Table ST1 for "Inferring binding specificities of human transcription factors with the wisdom of crowds"

### Sheet: Supplementary Table ST1
IBIS Final Transcription Factors
Transcription factor	TF Family / DNA-binding domain (Codebook)	Primary Discipline	ChIP-Seq	Genomic HT-SELEX	HT-SELEX	SMiLE-Seq	PBM	TFClass class	TFClass family	TFClass subfamily
GCM1	GCM	A2G	Test	Test	Train/Test	Train	Train/Test	GCM domain factors {7.2}	GCM {7.2.1}	{7.2.1.0}
MKX	Homeodomain	A2G	Test	Test	Train/Test	Train	Train/Test	Homeo domain factors {3.1}	TALE-type HD {3.1.4}	MKX {3.1.4.3}
MSANTD1	MADF	A2G	Test	Test	Train/Test	Train	Train/Test	Tryptophan cluster factors {3.5}	Myb/SANT domain {3.5.1}	Other Myb-like {3.5.1.0}
TPRX1	Homeodomain	A2G	Test	Test	Train/Test	Train/Test	Train/Test	Homeo domain factors {3.1}	Paired-related HD {3.1.3}	TPRX {3.1.3.26}
ZFTA	BED ZF	A2G	Test	Test	Train	Train	Train/Test	C2H2 zinc finger factors {2.3}	BED zinc finger {2.3.5}	{2.3.5.0}
MYPOP	Myb/SANT	A2G	Test	Test	Train/Test	-	Train/Test	Tryptophan cluster factors {3.5}	Myb/SANT domain {3.5.1}	Other Myb-like {3.5.1.0}
CREB3L3	bZIP	A2G	Test	Test	Train/Test	Train	-	Basic leucine zipper factors (bZIP) {1.1}	CREB-related {1.1.7}	CREB3-like {1.1.7.2}
FIZ1	C2H2 ZF	A2G	Test	Test	Train/Test	Train	-	C2H2 zinc finger factors {2.3}	Multiple dispersed zinc fingers {2.3.4}	Unclassified {2.3.4.0}
ZNF500	C2H2 ZF	A2G	Test	Test	Train	Train	-	C2H2 zinc finger factors {2.3}	More than 3 adjacent zinc fingers {2.3.3}	ZNF500-like {2.3.3.19}
ZNF780B	C2H2 ZF	A2G	Test	Test	Train/Test	Train	-	C2H2 zinc finger factors {2.3}	More than 3 adjacent zinc fingers {2.3.3}	ZNF283-like {2.3.3.67}
ZNF831	C2H2 ZF	A2G	Test	Test	Train/Test	Train	-	C2H2 zinc finger factors {2.3}	Other with up to three adjacent zinc fingers {2.3.2}	Other {2.3.2.4}
ZNF286B	C2H2 ZF	A2G	Test	Test	Train/Test	-	-	C2H2 zinc finger factors {2.3}	More than 3 adjacent zinc fingers {2.3.3}	ZNF286 {2.3.3.49}
ZBTB47	C2H2 ZF	A2G	Test	Test	Train/Test	-	-	C2H2 zinc finger factors {2.3}	More than 3 adjacent zinc fingers {2.3.3}	ZNF652-like {2.3.3.29}
ZNF721	C2H2 ZF	A2G	Test	Test	Train/Test	-	-	C2H2 zinc finger factors {2.3}	More than 3 adjacent zinc fingers {2.3.3}	ZNF595-like {2.3.3.77}
SP140L	SAND	A2G	Test	Test	Train/Test	Train	Train/Test	SAND domain factors {5.3}	Sp140-Sp100 {5.3.5}	Sp140 {5.3.5.1}
USF3	bHLH	G2A	Train/Test	Train/Test	Test	Test	Test	Basic helix-loop-helix factors (bHLH) {1.2}	bHLH-ZIP {1.2.6}	USF {1.2.6.2}
ZBED2	BED ZF	G2A	Train/Test	Train/Test	Test	Test	Test	C2H2 zinc finger factors {2.3}	BED zinc finger {2.3.5}	{2.3.5.0}
MYF6	bHLH	G2A	Train/Test	Train/Test	Test	-	Test	Basic helix-loop-helix factors (bHLH) {1.2}	MyoD-ASC-related {1.2.2}	Myogenic TFs {1.2.2.1}
SALL3	C2H2 ZF	G2A	Train/Test	Train/Test	Test	-	-	C2H2 zinc finger factors {2.3}	Multiple dispersed zinc fingers {2.3.4}	SAL-like {2.3.4.3}
CAMTA1	CG-1	G2A	Train	Train/Test	Test	Test	-	CG-1 domain factors {0.6}	CAMTA {0.6.1}	{0.6.1.0}
ZNF367	C2H2 ZF	G2A	Train/Test	Train/Test	Test	Test	-	C2H2 zinc finger factors {2.3}	Other with up to three adjacent zinc fingers {2.3.2}	Other {2.3.2.4}
ZNF648	C2H2 ZF	G2A	Train/Test	Train/Test	Test	Test	-	C2H2 zinc finger factors {2.3}	More than 3 adjacent zinc fingers {2.3.3}	Unclassified {2.3.3.0}
ZNF518B	C2H2 ZF	G2A	Train/Test	Train/Test	Test	-	-	C2H2 zinc finger factors {2.3}	Multiple dispersed zinc fingers {2.3.4}	ZNF518 {2.3.4.18}
ZBED5	BED ZF	G2A	Train/Test	Train/Test	Test	Test	Test	C2H2 zinc finger factors {2.3}	BED zinc finger {2.3.5}	{2.3.5.0}
ZNF251	C2H2 ZF	G2A	Train/Test	Train/Test	Test	Test	-	C2H2 zinc finger factors {2.3}	Multiple dispersed zinc fingers {2.3.4}	Unclassified {2.3.4.0}
ZNF493	C2H2 ZF	G2A	Train/Test	Train/Test	Test	Test	-	C2H2 zinc finger factors {2.3}	More than 3 adjacent zinc fingers {2.3.3}	Unclassified {2.3.3.0}
ZNF20	C2H2 ZF	G2A	Train/Test	Train	Test	-	-	C2H2 zinc finger factors {2.3}	More than 3 adjacent zinc fingers {2.3.3}	ZNF763-like {2.3.3.33}
LEUTX	Homeodomain	G2A	Train/Test	Train/Test	Test	-	Test	Homeo domain factors {3.1}	Paired-related HD {3.1.3}	LEUTX {3.1.3.13}
PRDM13	C2H2 ZF	G2A	Train/Test	Train/Test	Test	Test	-	C2H2 zinc finger factors {2.3}	Multiple dispersed zinc fingers {2.3.4}	Unclassified {2.3.4.0}
ZNF395	C2H2 ZF	G2A	Train/Test	Train/Test	Test	Test	-	C2H2 zinc finger factors {2.3}	Other with up to three adjacent zinc fingers {2.3.2}	CR1-CR2 {2.3.2.255}
IBIS Leaderboard Transcription Factors
Transcription factor	TF Family / DNA-binding domain (Codebook)	Primary Discipline	ChIP-Seq	Genomic HT-SELEX	HT-SELEX	SMiLE-Seq	PBM	TFClass class	TFClass family	TFClass subfamily
NACC2	unknown	A2G	Test	Test	Train/Test	Train/Test	Train/Test	Other {3.0}	BEN {3.0.257}	{3.0.257.0}
TIGD3	CENPB	A2G	Test	Test	Train/Test	Train	Train/Test	Other {3.0}	CENPB {3.0.256}	{3.0.256.0}
RORB	C4-ZF (NR);Nuclear receptor	A2G	Test	Test	Train/Test	Train	Train/Test	Nuclear receptors with C4 zinc fingers {2.1}	Thyroid hormone receptor-related {2.1.2}	ROR (NR1F) {2.1.2.6}
LEF1	Sox	A2G	Test	Test	Train/Test	Train	Train/Test	High-mobility group (HMG) domain factors {4.1}	TCF7-related {4.1.3}	{4.1.3.0}
NFKB1	ANK (RHD-like);Rel	A2G	Test	Test	Train/Test	Train	-	Rel homology region (RHR) factors {6.1}	NFkappaB-related {6.1.1}	NFkappaB p50-like {6.1.1.1}
PRDM5	C2H2 ZF	G2A	Train/Test	Train/Test	Test	Test	-	C2H2 zinc finger factors {2.3}	More than 3 adjacent zinc fingers {2.3.3}	Unclassified {2.3.3.0}
SP140	SAND	G2A	Train	Train	Test	Test	Test	SAND domain factors {5.3}	Sp140-Sp100 {5.3.5}	Sp140 {5.3.5.1}
ZNF362	C2H2 ZF	G2A	Train/Test	Train/Test	Test	Test	-	C2H2 zinc finger factors {2.3}	More than 3 adjacent zinc fingers {2.3.3}	ZNF362-like {2.3.3.37}
ZNF407	C2H2 ZF	G2A	Train	Train/Test	Test	Test	-	C2H2 zinc finger factors {2.3}	Multiple dispersed zinc fingers {2.3.4}	Unclassified {2.3.4.0}
GABPA	Ets	G2A	Train/Test	Train/Test	Test	-	Test	Tryptophan cluster factors {3.5}	Ets-related {3.5.2}	ETS-like {3.5.2.1}
* 'Positive controls' are marked in bold.
