## Supplementary Table ST2 for "Inferring binding specificities of human transcription factors with the wisdom of crowds"

### Sheet: Supplementary Table ST2
		Primary Disciplines				WET-PWM					WET-AAA
Team	GitHub Repository	A2G-PWM	A2G-AAA	G2A-PWM	G2A-AAA	GHTS-PWM	CHS-PWM	HTS-PWM	PBM-PWM	SMS-PWM	GHTS-AAA	CHS-AAA	HTS-AAA	PBM-AAA	SMS-AAA
Bench Pressers	https://github.com/grandrews7/IBIS	1	6	1	3	1	1	1	5	1	5	4	4	4	2
Biology Impostor	https://github.com/ghsumhubh/IBIS-AAA	3	1	9	✗	8	8	4	1	6	✗	✗	1	✗	✗
callitmagic	https://github.com/useitforgood/ibis_final	2	5	2	4	4	2	3	4	3	4	2	6	3	3
ChatGPTusers	https://github.com/i-l-sokolov/IBIS_competition	4	8	6	10	6	6	2	6	5	7	✗	7	✗	✗
chiCkeN pox gaNg	https://github.com/Sergb96/Libis	✗	✗	✗	✗	✗	✗	✗	✗	✗	✗	✗	2	✗	✗
LoveIsBind	https://github.com/dnwissel/love-is-bind-ibis-competition	✗	✗	✗	6	✗	✗	✗	✗	✗	✗	✗	9	7	5
Medici	https://github.com/GermanRoev/IBIS_challenge	✗	✗	✗	2	✗	✗	✗	✗	✗	✗	✗	✗	✗	✗
mj	https://github.com/markopoiio/ibis_final_sub	✗	3	✗	1	✗	✗	✗	✗	✗	2	1	3	2	1
Natural Killer	https://github.com/antoniisel/ibis	✗	4	✗	✗	✗	✗	✗	✗	✗	✗	✗	✗	✗	✗
Pap	https://github.com/hoffmangroup/2024ibis-challenge	✗	✗	✗	11	✗	✗	✗	✗	✗	8	6	✗	✗	✗
Post Bioinformatic Disorder	https://github.com/Sirius-Back/IBIS_challenge	✗	✗	7	✗	7	7	✗	✗	✗	✗	✗	✗	✗	✗
pwmsandme	https://github.com/ok9119/ibis	✗	✗	✗	8	✗	✗	✗	✗	✗	✗	✗	✗	✗	✗
RSAT	https://github.com/jvanheld/IBIS_2024/	5	✗	5	✗	3	3	5	3	4	✗	✗	✗	✗	✗
Salimov and Frolov Laboratory	https://github.com/salimovdr/NovaBind	✗	2	✗	✗	✗	✗	✗	✗	✗	✗	✗	5	1	✗
sbi two	https://github.com/structuralbioinformatics/ModCRE	7	7	10	9	10	10	7	7	2	6	5	8	5	4
StochasticChaos	https://github.com/favorov/Stochastic-Chaos-IBIS-Challenge-Results-and-Methods/	6	✗	8	✗	9	9	6	2	7	✗	✗	✗	✗	✗
The Motifvators	https://github.com/mathysgrapotte/stimulus-py	✗	✗	4	5	5	4	✗	✗	✗	✗	✗	✗	✗	✗
Transcriptome	https://github.com/Scryptovic/IBIS_Transcriptome	✗	✗	✗	7	✗	✗	✗	✗	✗	1	✗	✗	6	✗
Trituration	https://github.com/ubercomrade/bdsm	✗	✗	3	✗	2	5	✗	✗	✗	3	3	✗	✗	✗
✗ - did not submit a solution eligible to be scored in a particular discipline
